# *miR-200* deficiency promotes lung cancer metastasis by activating cancer-associated fibroblasts

**DOI:** 10.1101/2020.09.02.276550

**Authors:** Bin Xue, Chen-Hua Chuang, Haydn M. Prosser, Cesar Seigi Fuziwara, Claudia Chan, Neil Sahasrabudhe, Maximilian Kühn, Yalei Wu, Jingqi Chen, Anne Biton, Caifu Chen, John Erby Wilkinson, Michael T. McManus, Allan Bradley, Monte M Winslow, Bo Su, Lin He

## Abstract

Lung adenocarcinoma, the most prevalent lung cancer subtype, is characterized by its high propensity to metastasize. Despite the importance of metastasis in lung cancer mortality, its underlying cellular and molecular mechanisms remain largely elusive. Here, we identified *miR-200* miRNAs as potent suppressors for lung adenocarcinoma metastasis. *miR-200* expression is specifically repressed in mouse metastatic lung adenocarcinomas, and *miR-200* decrease strongly correlates with poor patient survival. Consistently, deletion of *mir-200c/141* in the *Kras^LSL-G12D/+^; Trp53^flox/flox^* lung adenocarcinoma mouse model significantly promoted metastasis, generating a desmoplastic tumor stroma highly reminiscent of metastatic human lung cancer. *miR-200* deficiency in lung cancer cells promotes the proliferation and activation of adjacent cancer-associated fibroblasts (CAFs), which in turn elevates the metastatic potential of cancer cells. *miR-200* regulates the functional interaction between cancer cells and CAFs, at least in part, by targeting Notch ligand Jagged1 and Jagged2 in cancer cells and inducing Notch activation in adjacent CAFs. Hence, the interaction between cancer cells and CAFs constitutes an essential mechanism to promote metastatic potential.
