## Supplementary Table S2 for "*miR-200* deficiency promotes lung cancer metastasis by activating cancer-associated fibroblasts"

### Sheet: Sup Table S2
Supplementary Table S2 Comparison of lung cancer cohorts
High dose of Adeno-Cre
Mouse	Cre-virus	Dose	Metastasis ratio	Metastasis site	Median survival (days)
KP	Adeno-Cre	5×10E+6	1/26	Lymph node	111
KP200c	Adeno-Cre	5×10E+6	20/32	Lymph node, Kidney, Pericardium	90
KP200cCKO	Adeno-Cre	5×10E+6	8/10	Lymph node, Plural membrane, Diaphragm	107
KP200c vs. KP
Hazard Ratio = 4.331 (95% CI: 2.113 to 8.877)
Log-rank Test ***P=0.0003
KP200c vs. KP200cCKO
Hazard Ratio = 2.250 (95% CI: 1.076 to 4.704)
Log-rank Test *P=0.0409
Low dose of Lenti-Cre
Mouse	Cre-virus	Dose	Metastasis ratio	Metastasis site	Median survival (days)
KP	Lenti-Cre	1×10E+5	2/4	Lymph node	NA
KP200c	Lenti-Cre	1×10E+5	5/6	Lymph node, Plural membrane, Pericardium, Liver, Adrenal gland	141.5
