## Supplementary Table S3 for "*miR-200* deficiency promotes lung cancer metastasis by activating cancer-associated fibroblasts"

### Sheet: Sup Table S3
Supplementary Table S3 Primer sequences for qPCR analysis
Hes1-forward primer	GGAAATGACTGTGAAGCACCTCC
Hes1-reverse primer	GAAGCGGGTCACCTCGTTCATG
Nrarp-forward primer	ACCTTCCCGCCAACTACCTC
Nrarp-reverse primer	CACGGATGCGCTACTTTGGT
Hgf-forward primer	ATGTGGGGGACCAAACTTCTG
Hgf-reverse primer	GGATGGCGACATGAAGCAG
Fgf1-forward primer	TGATAAAGTGGAGTGAAGAGAGC
Fgf1-reverse primer	GTAGTTTCCTAGAGGCAGGTTG
Tgfb2-forward primer	TTGTTGCCCTCCTACAGACTGG
Tgfb2-reverse primer	GTAAAGAGGGCGAAGGCAGCAA
Ccl5-forward primer	GCTGCTTTGCCTACCTCTCC
Ccl5-reversed primer	TCGAGTGACAAACACGACTGC
Zeb1-forward primer	GCTGGCAAGACAACGTGAAAG
Zeb1-reverse primer	GCCTCAGGATAAATGACGGC
Zeb2-forward primer	CCCTGGGAACTGCGATGAAG
Zeb2-reverse primer	TCAGAGAGACTAAAGAACTCGGC
Cdh1-forward primer	GCACTCTTCTCCTGGTCCTG
Cdh1-reverse primer	GTTGACCGTCCCTTCACAGT
Jag1-forward primer	TGCGTGGTCAATGGAGACTCCT
Jag1-reverse primer	TCGCACCGATACCAGTTGTCTC
Jag2-forward primer	CGCTGCTATGACCTGGTCAATG
Jag2-reverse primer	TGTAGGCGTCACACTGGAACTC
Actin-forward primer	GATCTGGCACCACACCTTCT
Actin-reverse primer	GGGGTGTTGAAGGTCTCAAA
18S-forward primer	TCGTAACAAGGTTTCCGTAGG
18S-reverse primer	ACACACACAAGACGGGGAGA
