## Supplementary Table S4 for "*miR-200* deficiency promotes lung cancer metastasis by activating cancer-associated fibroblasts"

### Sheet: Sup Table S4
Supplementary Table S4 shRNA anti-sense guide sequences used in the experiments
Zeb1 and Zeb2 were stably knockdown with pLKO-based lentiviral vector:
Zeb1-sh1	AAATTACTAGGTTTGAGGTTC
Zeb1-sh2	TAAATGACGGCGGTGTCTTGT
Zeb2-sh1	AATAATGGCCGTGTCGCTTCG
Zeb2-sh2	TTTATAGTCATTGAAGTCTAG
Jag1 and Jag2 were stably knockdown with SGEP and SGEN miR-E based RNAi lentiviral vectors:
shJag1	TTGAATAATTTATACAAGGTTA
shJag2	TTAATAAATCAAATATACACAG
